# Nuclear and cytoplasmic RNA exosomes and PELOTA1 prevent miRNA-induced secondary siRNA production in Arabidopsis

**DOI:** 10.1101/2021.05.31.446391

**Authors:** Maria Louisa Vigh, Axel Thieffry, Laura Arribas-Hernández, Peter Brodersen

## Abstract

Amplification of short interfering RNA (siRNAs) via RNA dependent RNA Polymerases (RdRPs) is of fundamental importance in RNA silencing. In plants, silencing by microRNAs (miRNAs) generally does not lead to engagement of RdRPs, in part thanks to an as yet poorly understood activity of the cytoplasmic exosome adaptor SKI2. Here, we show that mutation of the cytoplasmic exosome subunit RRP45B results in siRNA production very similar to what is observed in *ski2* mutants. Furthermore, loss of the nuclear exosome adaptor HEN2 leads to secondary siRNA production from miRNA targets largely distinct from those producing siRNAs in *ski2*. Importantly, mutation of the Release Factor paralogue PELOTA1 required for subunit dissociation of stalled ribosomes causes siRNA production from miRNA targets overlapping with, but distinct from, those affected in *ski2* and *rrp45b* mutants. We also show that miRNA-induced illicit secondary siRNA production correlates with miRNA levels rather than accumulation of stable 5’-cleavage fragments. We propose that stalled RNA-induced Silencing Complex (RISC) and ribosomes, but not stable target mRNA cleavage fragments released from RISC, trigger secondary siRNA production, and that the exosome limits siRNA amplification by reducing RISC dwell time on miRNA target mRNAs while PELOTA1 does so by reducing ribosome stalling.
