## Supplementary Table S2 for "Nuclear and cytoplasmic RNA exosomes and PELOTA1 prevent miRNA-induced secondary siRNA production in Arabidopsis"

### Sheet: Sheet 1
gene	baseMean	log2FoldChange	pvalue	padj	locus_type	genotype
AT1G06147	22.0907	-5.18361	2.51443e-07	9.52044e-05	long_noncoding_rna	rrp45b
AT1G07457	31.4443	-3.28652	1.56793e-07	6.04267e-05	long_noncoding_rna	rrp45b
AT1G07463	26.5649	-3.61538	7.93819e-07	0.000285537	long_noncoding_rna	rrp45b
AT1G07660	308.234	4.60653	3.1296e-68	2.70172e-64	protein_coding	rrp45b
AT1G07820	417.397	7.44932	7.60466e-10	3.86174e-07	protein_coding	rrp45b
AT1G09035	47.4161	-4.23942	8.06717e-14	5.90189e-11	novel_transcribed_region	rrp45b
AT1G09310	197.877	4.07364	4.93701e-05	0.0130737	protein_coding	rrp45b
AT1G20450	217.15	2.69817	2.07374e-20	2.41921e-17	protein_coding	rrp45b
AT1G26762	52.5153	2.3553	2.99681e-08	1.28073e-05	protein_coding	rrp45b
AT1G30330	135.823	1.31379	6.55209e-06	0.00207952	miRNA_target	rrp45b
AT1G30490	127.042	2.58312	1.21201e-16	1.11309e-13	miRNA_target	rrp45b
AT1G32140	139.694	-5.52277	3.45415e-40	8.7703e-37	miRNA_target	rrp45b
AT1G32975	37.0349	-5.96585	1.72508e-12	1.09502e-09	protein_coding	rrp45b
AT1G35112	39.5886	3.1357	8.47841e-08	3.38854e-05	transposable_element_gene	rrp45b
AT1G48410	339.966	1.25367	5.07837e-09	2.33195e-06	miRNA_target	rrp45b
AT1G53230	373.497	0.975049	5.50853e-06	0.0017744	miRNA_target	rrp45b
AT1G53233	193.466	0.949887	0.000206455	0.0418376	antisense_long_noncoding_rna	rrp45b
AT1G54410	323.082	3.39262	9.23715e-50	3.62466e-46	protein_coding	rrp45b
AT1G56570	109.7	1.19732	6.47195e-05	0.0162883	protein_coding	rrp45b
AT1G57710	584.184	0.803052	2.28435e-05	0.00666229	pseudogene	rrp45b
AT1G59680	37.2901	-2.13581	1.24965e-05	0.00382554	protein_coding	rrp45b
AT1G60810	463.429	0.841545	5.10491e-05	0.013274	protein_coding	rrp45b
AT1G62270	114.808	-2.58486	1.2612e-16	1.13413e-13	protein_coding	rrp45b
AT1G69572	70.8116	1.40025	0.000202851	0.0413011	antisense_long_noncoding_rna	rrp45b
AT1G69797	84.839	-1.43526	0.000223828	0.0449362	mirna	rrp45b
AT1G76180	2627.1	6.41475	1.39907e-50	6.03896e-47	protein_coding	rrp45b
AT1G78370	41.5299	3.97547	4.10482e-13	2.76845e-10	protein_coding	rrp45b
AT1TE13970	29.3603	6.25955	5.08729e-05	0.013274	transposable_element	rrp45b
AT1TE21370	139.148	-1.82727	1.67705e-10	8.82783e-08	transposable_element	rrp45b
AT1TE37065	259.559	3.30041	5.63285e-32	9.72545e-29	transposable_element	rrp45b
AT1TE41790	39.5886	3.1357	8.47841e-08	3.38854e-05	transposable_element	rrp45b
AT1TE54915	85.6104	-2.80247	1.84867e-13	1.28703e-10	transposable_element	rrp45b
AT1TE55365	67.1454	2.15993	4.6462e-09	2.15644e-06	transposable_element	rrp45b
AT1TE64310	29.6914	4.0127	3.1502e-08	1.33309e-05	transposable_element	rrp45b
AT1TE66060	25.3965	-2.79505	1.27182e-05	0.00386599	transposable_element	rrp45b
AT1TE80320	74.1904	1.30664	0.000122151	0.027178	transposable_element	rrp45b
AT1TE91400	539.259	0.731605	0.000109695	0.0250523	transposable_element	rrp45b
AT2G04070	96.2714	1.31443	0.000131011	0.0288519	protein_coding	rrp45b
AT2G06505	160.585	-1.26706	0.000151199	0.0326318	long_noncoding_rna	rrp45b
AT2G06990	81.9589	1.60238	5.67375e-06	0.00181409	protein_coding	rrp45b
AT2G06995	94.1389	1.32373	5.53497e-05	0.0143061	long_noncoding_rna	rrp45b
AT2G19200	25.5206	-2.52699	1.72323e-05	0.00516539	pseudogene	rrp45b
AT2G25905	204.286	0.883864	0.000107853	0.0247626	protein_coding	rrp45b
AT2G25980	23.6025	3.02866	8.19365e-05	0.0198691	miRNA_target	rrp45b
AT2G28740	122.707	6.07615	1.43862e-34	3.26823e-31	protein_coding	rrp45b
AT2G33770	65.4971	1.45413	9.71888e-05	0.0230498	miRNA_target	rrp45b
AT2G34060	81.7984	3.13914	6.99357e-16	5.8052e-13	protein_coding	rrp45b
AT2G34710	199.446	2.49332	3.75428e-21	4.9106e-18	miRNA_target	rrp45b
AT2G38120	162.033	3.41649	1.86743e-34	3.83837e-31	protein_coding	rrp45b
AT2G39850	201.897	1.15855	2.16351e-06	0.000729577	protein_coding	rrp45b
AT2G48130	756.227	0.850754	5.58365e-05	0.014346	protein_coding	rrp45b
AT2TE04485	15.0488	-3.22427	0.000187312	0.0386849	transposable_element	rrp45b
AT2TE09085	817.446	0.670192	0.000118718	0.0266893	transposable_element	rrp45b
AT2TE42780	31.1811	2.53431	2.16237e-05	0.00634941	transposable_element	rrp45b
AT2TE65005	122.185	-2.47243	1.75093e-13	1.23897e-10	transposable_element	rrp45b
AT3G00220	10946.1	-0.602981	3.61096e-05	0.00992762	novel_transcribed_region	rrp45b
AT3G00590	19.0346	3.26266	2.60378e-05	0.00739405	novel_transcribed_region	rrp45b
AT3G01835	11431.2	-0.60379	4.1119e-05	0.0112333	long_noncoding_rna	rrp45b
AT3G01845	8260.45	-0.576217	0.000119482	0.0267219	long_noncoding_rna	rrp45b
AT3G02470	1490.72	4.47692	5.8826e-115	8.46388e-111	protein_coding	rrp45b
AT3G06435	41693.6	-0.591282	2.57616e-05	0.00736408	protein_coding	rrp45b
AT3G08935	68.891	-2.08997	2.12134e-06	0.00072099	long_noncoding_rna	rrp45b
AT3G09960	80.9002	4.25115	1.27427e-13	9.16707e-11	protein_coding	rrp45b
AT3G10985	146.174	2.83223	5.13941e-19	5.68814e-16	protein_coding	rrp45b
AT3G15030	302.519	1.31718	7.06536e-09	3.17676e-06	miRNA_target	rrp45b
AT3G22050	288.445	-0.946455	8.47707e-06	0.00265148	protein_coding	rrp45b
AT3G22350	232.502	-2.30945	2.77932e-21	3.74896e-18	miRNA_target	rrp45b
AT3G22730	92.5199	-1.46333	5.14547e-06	0.00166992	protein_coding	rrp45b
AT3G23450	354.25	1.17656	8.21229e-06	0.00258741	protein_coding	rrp45b
AT3G23690	384.373	1.29875	9.26475e-07	0.000325125	miRNA_target	rrp45b
AT3G23730	25.1812	3.68767	5.55451e-08	2.30534e-05	protein_coding	rrp45b
AT3G29642	45.8261	1.78721	8.90256e-05	0.0213483	transposable_element_gene	rrp45b
AT3G30730	31.2442	4.53837	1.15586e-07	4.57722e-05	protein_coding	rrp45b
AT3G45930	322.432	7.29366	5.72749e-59	3.09027e-55	protein_coding	rrp45b
AT3G46320	304.167	6.86506	1.49411e-61	9.21308e-58	protein_coding	rrp45b
AT3G53730	546.711	6.9702	4.966e-102	5.35881e-98	protein_coding	rrp45b
AT3G57480	233.28	-2.41674	4.92724e-18	4.83362e-15	protein_coding	rrp45b
AT3TE08270	2435.96	-0.560989	0.000115275	0.026051	transposable_element	rrp45b
AT3TE08290	2418.23	-0.579419	6.49056e-05	0.0162883	transposable_element	rrp45b
AT3TE39565	42.1084	1.92176	5.99368e-05	0.0152183	transposable_element	rrp45b
AT3TE44630	46.6246	3.80738	3.87465e-12	2.42384e-09	transposable_element	rrp45b
AT3TE44640	31.4705	3.20039	3.66409e-07	0.000137527	transposable_element	rrp45b
AT3TE47920	19.182	3.45882	3.04819e-05	0.00854365	transposable_element	rrp45b
AT3TE65985	354.556	-1.41015	8.35491e-08	3.38854e-05	transposable_element	rrp45b
AT4G03210	5126.61	8.26465	0	0	protein_coding	rrp45b
AT4G06556	278.72	-0.771128	0.000248286	0.0493873	transposable_element_gene	rrp45b
AT4G08150	24.4901	2.76463	9.27106e-06	0.00287896	protein_coding	rrp45b
AT4G08485	240.732	-1.45354	4.13762e-10	2.15176e-07	protein_coding	rrp45b
AT4G10380	53.7156	2.03108	4.95486e-07	0.000182796	protein_coding	rrp45b
AT4G10613	297.534	-1.09625	1.26199e-06	0.00043578	protein_coding	rrp45b
AT4G13310	109.763	4.98795	1.61218e-32	2.89951e-29	protein_coding	rrp45b
AT4G13420	257.557	-1.47622	5.97308e-10	3.06931e-07	protein_coding	rrp45b
AT4G14365	113.497	1.62904	3.57701e-08	1.49901e-05	protein_coding	rrp45b
AT4G17410	253.899	2.3821	2.36882e-21	3.29832e-18	protein_coding	rrp45b
AT4G18390	148.562	1.96597	1.04594e-11	6.10093e-09	miRNA_target	rrp45b
AT4G23750	1210.7	5.93566	2.7877e-41	8.0219e-38	protein_coding	rrp45b
AT4G29920	78.069	3.12438	6.25158e-16	5.29104e-13	protein_coding	rrp45b
AT4G30270	59.3457	2.31734	8.13179e-09	3.61856e-06	protein_coding	rrp45b
AT4G32080	10.3113	3.95777	0.000141488	0.0308445	protein_coding	rrp45b
AT4G36920	231.332	0.940871	7.3962e-05	0.0181392	miRNA_target	rrp45b
AT4TE15660	283.184	-0.86558	8.27401e-05	0.0199519	transposable_element	rrp45b
AT4TE22545	242.818	-1.40692	1.37277e-09	6.73342e-07	transposable_element	rrp45b
AT4TE25085	32.4855	2.79707	3.22961e-06	0.00106415	transposable_element	rrp45b
AT4TE29540	107.697	-1.37044	2.1063e-06	0.00072099	transposable_element	rrp45b
AT4TE33970	114.946	4.55656	1.60811e-32	2.89951e-29	transposable_element	rrp45b
AT4TE42100	9.40531	6.23376	0.0001781	0.0373181	transposable_element	rrp45b
AT5G02380	99.2662	1.24818	4.27983e-05	0.0114742	protein_coding	rrp45b
AT5G15950	93.524	3.53548	7.018e-19	7.57312e-16	protein_coding	rrp45b
AT5G18600	55.476	6.13151	9.28337e-16	7.56052e-13	protein_coding	rrp45b
AT5G22090	63.4011	3.95045	4.62601e-17	4.43726e-14	protein_coding	rrp45b
AT5G35605	229.621	-1.08099	5.01299e-05	0.0131939	pre_trna	rrp45b
AT5G40020	33.1839	4.71042	7.55165e-07	0.000273915	protein_coding	rrp45b
AT5G42020	79.2971	1.34762	7.06619e-05	0.0174984	protein_coding	rrp45b
AT5G43755	275.456	11.2564	1.09476e-14	8.75075e-12	protein_coding	rrp45b
AT5G47300	281.625	-1.43289	3.03619e-09	1.4245e-06	protein_coding	rrp45b
AT5G47430	314.816	1.92442	1.71496e-18	1.80548e-15	protein_coding	rrp45b
AT5G53610	89.6206	1.60516	0.000104567	0.0243975	protein_coding	rrp45b
AT5G54940	1460.88	6.21895	6.7447e-49	2.42607e-45	protein_coding	rrp45b
AT5G57123	77.5114	5.49725	1.66666e-07	6.36635e-05	protein_coding	rrp45b
AT5G57800	1875.13	6.94431	1.80657e-226	3.89894e-222	protein_coding	rrp45b
AT5G59690	462.743	7.27037	8.43749e-47	2.6014e-43	protein_coding	rrp45b
AT5G59970	750.881	6.79794	1.01447e-54	4.86542e-51	protein_coding	rrp45b
AT5G60690	103.529	3.40412	5.06946e-23	7.29394e-20	miRNA_target	rrp45b
AT5TE35215	60.362	3.29301	1.92837e-09	9.35237e-07	transposable_element	rrp45b
AT5TE36595	18.602	7.09678	4.86177e-06	0.0015898	transposable_element	rrp45b
AT5TE37805	30.6007	-2.77599	4.82659e-05	0.0128602	transposable_element	rrp45b
AT5TE49065	558.548	0.752633	3.4288e-05	0.00948721	transposable_element	rrp45b
AT5TE55255	212.668	1.10474	4.22373e-05	0.0114205	transposable_element	rrp45b
AT5TE70340	21.1164	3.73036	0.000222021	0.0447818	transposable_element	rrp45b
AT5TE86700	78.1393	1.61619	3.28349e-05	0.00914376	transposable_element	rrp45b
AT1G06253	96.8623	-1.65957	7.76473e-05	0.0252734	small_nucleolar_rna	ski2.5
AT1G07493	418.735	-1.5361	2.26078e-10	2.88826e-07	long_noncoding_rna	ski2.5
AT1G07720	39.5627	-2.80622	0.000119732	0.0359916	protein_coding	ski2.5
AT1G07887	101.902	1.39417	9.19838e-05	0.0286619	antisense_long_noncoding_rna	ski2.5
AT1G12013	3903.7	-1.71076	1.08897e-23	9.27472e-20	small_nucleolar_rna	ski2.5
AT1G17780	2199.92	0.942399	1.77057e-05	0.00723838	protein_coding	ski2.5
AT1G28000	176.202	1.97479	2.09906e-10	2.78901e-07	protein_coding	ski2.5
AT1G28005	46.4066	2.14505	1.23805e-05	0.00540253	protein_coding	ski2.5
AT1G29418	148.308	-1.47337	6.05955e-05	0.0202389	protein_coding	ski2.5
AT1G30330	135.823	1.47278	1.92566e-05	0.00774841	miRNA_target	ski2.5
AT1G30490	127.042	2.8434	2.43386e-15	6.90973e-12	miRNA_target	ski2.5
AT1G32140	139.694	-5.62255	1.66728e-27	2.13003e-23	miRNA_target	ski2.5
AT1G32975	37.0349	-7.40044	1.51549e-06	0.000880049	protein_coding	ski2.5
AT1G35112	39.5886	3.02486	4.5806e-06	0.0022726	transposable_element_gene	ski2.5
AT1G48410	339.966	2.21961	1.43922e-18	5.65747e-15	miRNA_target	ski2.5
AT1G53230	373.497	1.65176	8.46301e-11	1.23565e-07	miRNA_target	ski2.5
AT1G53233	193.466	1.62807	5.758e-08	4.67056e-05	antisense_long_noncoding_rna	ski2.5
AT1G53480	183.491	1.40086	1.07129e-06	0.000644058	protein_coding	ski2.5
AT1G53490	86.0695	1.54487	5.22739e-05	0.0184228	protein_coding	ski2.5
AT1G55450	302.193	-1.46589	3.99343e-08	3.34545e-05	protein_coding	ski2.5
AT1G62270	114.808	-1.69432	2.36851e-06	0.00127406	protein_coding	ski2.5
AT1G62590	4405.29	0.925384	3.05464e-08	2.60164e-05	miRNA_target	ski2.5
AT1G62670	4618.38	0.879101	3.97012e-07	0.000263482	miRNA_target	ski2.5
AT1G62910	4722.11	0.772809	2.87984e-06	0.00151717	miRNA_target	ski2.5
AT1G62914	4632.43	0.798223	3.26978e-06	0.00167092	miRNA_target	ski2.5
AT1G62930	4078.58	0.787827	2.22504e-06	0.00123592	miRNA_target	ski2.5
AT1G63070	2430.07	0.867925	9.97403e-07	0.000619107	miRNA_target	ski2.5
AT1G63080	16866	0.746565	6.48899e-06	0.0031283	miRNA_target	ski2.5
AT1G63130	10290.3	0.753325	4.18843e-06	0.00211918	miRNA_target	ski2.5
AT1G63150	6852.72	0.763267	2.30598e-06	0.00126512	miRNA_target	ski2.5
AT1G63330	6783.76	0.910497	2.87493e-08	2.49008e-05	miRNA_target	ski2.5
AT1G63400	5231.97	0.790322	3.09103e-06	0.00161034	miRNA_target	ski2.5
AT1G64035	62.1663	-1.85735	0.000126217	0.0372829	pseudogene	ski2.5
AT1G72755	181.343	-1.55	4.96757e-05	0.0177519	protein_coding	ski2.5
AT1G73290	171.709	-1.2998	8.16743e-05	0.0260858	protein_coding	ski2.5
AT1G75945	37.9624	-3.15184	1.87881e-05	0.00761992	protein_coding	ski2.5
AT1TE13970	29.3603	7.6907	1.29486e-06	0.000760574	transposable_element	ski2.5
AT1TE27475	120.005	1.38727	9.52248e-05	0.029492	transposable_element	ski2.5
AT1TE36060	217.573	-1.47967	1.43993e-05	0.00608128	transposable_element	ski2.5
AT1TE37065	259.559	2.41548	4.07606e-13	8.67894e-10	transposable_element	ski2.5
AT1TE41790	39.5886	3.02486	4.5806e-06	0.0022726	transposable_element	ski2.5
AT1TE55365	67.1454	-3.33577	6.32799e-05	0.0208628	transposable_element	ski2.5
AT1TE64310	29.6914	3.82524	1.88256e-06	0.00106892	transposable_element	ski2.5
AT1TE71640	1315.26	-0.960586	8.05092e-06	0.00374017	transposable_element	ski2.5
AT1TE93275	98.9852	-2.52761	5.45702e-09	5.5773e-06	transposable_element	ski2.5
AT1TE93285	12645.8	-0.777073	0.000101403	0.0312161	transposable_element	ski2.5
AT2G03913	56.9957	2.03926	2.80355e-05	0.0107719	protein_coding	ski2.5
AT2G07756	1171.65	1.35269	3.14588e-07	0.000217245	pre_trna	ski2.5
AT2G08390	2261.1	-0.730994	0.000142444	0.0415953	small_nucleolar_rna	ski2.5
AT2G08535	1147.81	-1.48282	2.52255e-08	2.22254e-05	long_noncoding_rna	ski2.5
AT2G16575	907.765	0.946741	5.82976e-05	0.0198865	protein_coding	ski2.5
AT2G16580	1487.31	0.907093	4.18811e-05	0.0153972	miRNA_target	ski2.5
AT2G19200	25.5206	-3.23407	2.54207e-05	0.00999268	pseudogene	ski2.5
AT2G32660	1166.53	-1.40535	1.04346e-07	7.96007e-05	protein_coding	ski2.5
AT2G34060	81.7984	2.00836	1.069e-05	0.00483434	protein_coding	ski2.5
AT2G34710	199.446	2.57855	7.84381e-17	2.50522e-13	miRNA_target	ski2.5
AT2G39850	201.897	1.90932	2.46446e-11	4.06254e-08	protein_coding	ski2.5
AT2G46420	59.1161	1.75843	0.000117466	0.0355191	protein_coding	ski2.5
AT2G48130	756.227	1.25157	1.00556e-06	0.000619107	protein_coding	ski2.5
AT2TE60325	192.095	-3.99449	2.77638e-21	1.41879e-17	transposable_element	ski2.5
AT3G02470	1490.72	1.2414	2.68735e-07	0.000190734	protein_coding	ski2.5
AT3G04175	212.975	-2.61905	7.68422e-14	1.8699e-10	small_nucleolar_rna	ski2.5
AT3G05590	78.2972	-1.72566	8.4451e-05	0.0267977	protein_coding	ski2.5
AT3G05940	171.752	-1.49338	7.956e-05	0.0255703	protein_coding	ski2.5
AT3G07725	734.584	-1.02031	2.94304e-05	0.0112235	small_nucleolar_rna	ski2.5
AT3G09960	80.9002	6.00834	2.67981e-23	1.95634e-19	protein_coding	ski2.5
AT3G15030	302.519	1.82646	1.14865e-11	2.09637e-08	miRNA_target	ski2.5
AT3G17210	143.752	-1.24683	8.81525e-05	0.0276366	protein_coding	ski2.5
AT3G17530	36.3493	2.42222	1.13537e-05	0.00504519	protein_coding	ski2.5
AT3G22350	232.502	-1.34467	2.32713e-06	0.00126512	miRNA_target	ski2.5
AT3G41761	1304.25	-0.775366	5.42394e-05	0.018728	other_rna	ski2.5
AT3G44570	3170.34	-1.94225	6.2054e-24	6.34216e-20	protein_coding	ski2.5
AT3G44580	3663.32	-1.82901	2.85494e-22	1.82366e-18	protein_coding	ski2.5
AT3G47000	38.4437	2.61076	7.65301e-06	0.00358793	protein_coding	ski2.5
AT3G47010	71.2119	3.25841	9.28341e-13	1.8976e-09	protein_coding	ski2.5
AT3TE00670	32.203	2.7586	1.12112e-05	0.00502559	transposable_element	ski2.5
AT3TE23710	117.942	-2.0882	1.06194e-06	0.000644058	transposable_element	ski2.5
AT3TE39565	42.1084	2.56865	2.77548e-06	0.00147742	transposable_element	ski2.5
AT3TE44630	46.6246	3.25472	2.03976e-07	0.000146811	transposable_element	ski2.5
AT3TE57720	176.904	1.19843	6.24405e-05	0.0207197	transposable_element	ski2.5
AT3TE65465	137.724	-2.18047	2.11697e-08	1.89792e-05	transposable_element	ski2.5
AT4G04485	100.167	-2.28008	9.58825e-07	0.000604912	small_nucleolar_rna	ski2.5
AT4G06245	264.425	-1.1554	3.10469e-05	0.0116659	small_nucleolar_rna	ski2.5
AT4G06255	63.3577	-2.24016	5.41863e-05	0.018728	small_nucleolar_rna	ski2.5
AT4G06305	73.5464	-1.90331	0.000124731	0.0370582	small_nucleolar_rna	ski2.5
AT4G06315	265.01	-1.13217	4.72315e-05	0.0171179	small_nucleolar_rna	ski2.5
AT4G12820	69.9354	1.85221	7.18415e-06	0.0033993	protein_coding	ski2.5
AT4G17410	253.899	1.44602	1.81923e-06	0.00104456	protein_coding	ski2.5
AT4G18390	148.562	2.07692	8.7342e-10	1.0627e-06	miRNA_target	ski2.5
AT4G23750	1210.7	2.15965	5.83729e-05	0.0198865	protein_coding	ski2.5
AT4G36920	231.332	1.67401	1.64968e-09	1.87338e-06	miRNA_target	ski2.5
AT4TE25085	32.4855	2.82906	3.40622e-05	0.0127054	transposable_element	ski2.5
AT4TE26985	17.2352	4.29236	0.000108419	0.0331762	transposable_element	ski2.5
AT4TE45325	7.3847	7.89424	2.01239e-05	0.00803417	transposable_element	ski2.5
AT5G07105	419.256	-0.989608	7.94468e-05	0.0255703	small_nucleolar_rna	ski2.5
AT5G07575	11.9997	4.78835	2.74361e-05	0.0106215	long_noncoding_rna	ski2.5
AT5G21125	23.609	-5.42818	5.3778e-06	0.0026173	protein_coding	ski2.5
AT5G40020	33.1839	6.49151	6.06749e-11	9.11943e-08	protein_coding	ski2.5
AT5G42010	32.2282	4.12776	1.05728e-10	1.50081e-07	protein_coding	ski2.5
AT5G43755	275.456	11.2481	1.52336e-14	4.09719e-11	protein_coding	ski2.5
AT5G44770	82.058	3.426	4.26528e-14	1.08982e-10	protein_coding	ski2.5
AT5G47430	314.816	1.17131	1.02508e-05	0.00471926	protein_coding	ski2.5
AT5G54940	1460.88	4.32383	2.10647e-17	7.17634e-14	protein_coding	ski2.5
AT5G57800	1875.13	4.40828	6.2425e-72	3.19004e-67	protein_coding	ski2.5
AT5G60690	103.529	2.53671	2.34838e-10	2.92699e-07	miRNA_target	ski2.5
ATMG00190	1171.46	1.35269	3.19686e-07	0.000217821	pre_trna	ski2.5
AT1G06147	22.0907	-7.81724	4.39439e-07	0.000279893	long_noncoding_rna	ski3
AT1G07493	418.735	-1.86831	1.51707e-19	4.20612e-16	long_noncoding_rna	ski3
AT1G07880	98.1031	1.68871	1.03969e-06	0.000604983	protein_coding	ski3
AT1G09035	47.4161	-6.44566	3.63426e-09	3.42587e-06	novel_transcribed_region	ski3
AT1G30330	135.823	1.29093	1.20394e-05	0.00540434	miRNA_target	ski3
AT1G30490	127.042	1.81615	1.72388e-08	1.42547e-05	miRNA_target	ski3
AT1G32140	139.694	-2.89659	8.53527e-23	3.09456e-19	miRNA_target	ski3
AT1G32975	37.0349	-3.99099	4.52795e-11	5.08133e-08	protein_coding	ski3
AT1G35112	39.5886	3.15056	9.33651e-08	6.8759e-05	transposable_element_gene	ski3
AT1G48410	339.966	1.12221	2.41307e-07	0.000164834	miRNA_target	ski3
AT1G53230	373.497	1.42323	3.10791e-11	3.66213e-08	miRNA_target	ski3
AT1G53233	193.466	1.38621	5.86819e-08	4.46106e-05	antisense_long_noncoding_rna	ski3
AT1G61320	77.2002	-2.35581	1.15567e-08	9.72686e-06	protein_coding	ski3
AT1G62270	114.808	-2.63405	4.86156e-16	1.1457e-12	protein_coding	ski3
AT1G62590	4405.29	0.583967	2.07368e-05	0.00864943	miRNA_target	ski3
AT1G62670	4618.38	0.598479	2.57704e-05	0.0102935	miRNA_target	ski3
AT1G62910	4722.11	0.541806	6.37919e-05	0.0227781	miRNA_target	ski3
AT1G62930	4078.58	0.547132	6.27082e-05	0.022562	miRNA_target	ski3
AT1G63070	2430.07	0.596105	4.49433e-05	0.0165493	miRNA_target	ski3
AT1G63080	16866	0.535964	7.49736e-05	0.0261758	miRNA_target	ski3
AT1G63130	10290.3	0.512539	0.00013033	0.0426587	miRNA_target	ski3
AT1G63150	6852.72	0.559544	2.36497e-05	0.00952719	miRNA_target	ski3
AT1G63330	6783.76	0.575893	1.84758e-05	0.00784523	miRNA_target	ski3
AT1G65360	214.838	-1.03681	6.89608e-05	0.0244386	protein_coding	ski3
AT1G69572	70.8116	1.59176	2.69768e-05	0.0106849	antisense_long_noncoding_rna	ski3
AT1G71692	18.6772	-3.83659	3.29683e-05	0.0128421	protein_coding	ski3
AT1G73290	171.709	-1.42225	3.38766e-07	0.000228101	protein_coding	ski3
AT1TE21370	139.148	-2.35411	1.77572e-14	3.80432e-11	transposable_element	ski3
AT1TE37065	259.559	2.01147	2.8758e-12	4.51817e-09	transposable_element	ski3
AT1TE41790	39.5886	3.15056	9.33651e-08	6.8759e-05	transposable_element	ski3
AT1TE64310	29.6914	2.85189	0.000142481	0.045997	transposable_element	ski3
AT1TE71640	1315.26	-0.814217	4.15208e-06	0.00217445	transposable_element	ski3
AT1TE71745	28.7923	2.49801	2.10591e-05	0.00870682	transposable_element	ski3
AT2G06995	94.1389	1.33786	5.59059e-05	0.0202693	long_noncoding_rna	ski3
AT2G19200	25.5206	-3.15813	1.64655e-06	0.000923893	pseudogene	ski3
AT2G25980	23.6025	3.75991	8.54311e-07	0.000503328	miRNA_target	ski3
AT2G34060	81.7984	2.72911	5.41564e-12	7.97674e-09	protein_coding	ski3
AT2G34710	199.446	1.39397	3.84137e-07	0.000248021	miRNA_target	ski3
AT2G39850	201.897	1.10812	7.80713e-06	0.00378919	protein_coding	ski3
AT2G41920	517.936	-0.923502	2.00268e-06	0.0011105	protein_coding	ski3
AT2TE10490	130.493	-1.38433	8.92967e-06	0.00414595	transposable_element	ski3
AT2TE42780	31.1811	2.90018	1.18637e-06	0.000681919	transposable_element	ski3
AT3G02470	1490.72	1.1742	7.67467e-09	6.8251e-06	protein_coding	ski3
AT3G03945	45.2866	2.55036	1.79369e-07	0.000126182	long_noncoding_rna	ski3
AT3G09960	80.9002	3.87598	2.59557e-11	3.13853e-08	protein_coding	ski3
AT3G15030	302.519	1.54455	1.33629e-11	1.74954e-08	miRNA_target	ski3
AT3G17210	143.752	-1.03941	9.31576e-05	0.0313628	protein_coding	ski3
AT3G22050	288.445	-1.76374	5.4183e-15	1.2161e-11	protein_coding	ski3
AT3G22350	232.502	-2.4289	5.63342e-22	1.89657e-18	miRNA_target	ski3
AT3G29642	45.8261	1.74757	0.000157781	0.049263	transposable_element_gene	ski3
AT3G30730	31.2442	5.02098	4.36549e-09	4.03448e-06	protein_coding	ski3
AT3G41761	1304.25	-0.740552	2.97536e-06	0.00159361	other_rna	ski3
AT3G47010	71.2119	2.70504	2.59697e-11	3.13853e-08	protein_coding	ski3
AT3G61700	87.9857	1.35875	0.000108496	0.0357606	protein_coding	ski3
AT3TE00010	23.394	-5.95313	9.85714e-05	0.0329501	transposable_element	ski3
AT4G13420	257.557	-0.932017	8.21458e-05	0.0278545	protein_coding	ski3
AT4G15765	110.72	1.22162	3.76397e-05	0.0144233	protein_coding	ski3
AT4G17410	253.899	1.51984	3.43905e-09	3.30801e-06	protein_coding	ski3
AT4G18390	148.562	1.82151	5.1476e-10	5.3916e-07	miRNA_target	ski3
AT4G23750	1210.7	2.8689	1.05597e-10	1.15747e-07	protein_coding	ski3
AT4G36920	231.332	1.55872	3.92049e-11	4.50694e-08	miRNA_target	ski3
AT4TE25085	32.4855	2.52018	3.75126e-05	0.0144233	transposable_element	ski3
AT4TE26985	17.2352	4.32106	2.74074e-05	0.0107649	transposable_element	ski3
AT4TE29540	107.697	-1.69034	2.39381e-08	1.9453e-05	transposable_element	ski3
AT4TE31540	72.1958	-1.65986	1.64787e-05	0.00706084	transposable_element	ski3
AT5G21125	23.609	-3.78578	3.80696e-07	0.000248021	protein_coding	ski3
AT5G37175	114.944	1.14098	4.32368e-05	0.0161736	transposable_element_gene	ski3
AT5G43755	275.456	10.9007	7.39425e-14	1.51527e-10	protein_coding	ski3
AT5G44770	82.058	1.74756	1.38657e-05	0.00610779	protein_coding	ski3
AT5G47300	281.625	-1.68575	1.07968e-11	1.4635e-08	protein_coding	ski3
AT5G47430	314.816	1.05925	2.57755e-06	0.00139641	protein_coding	ski3
AT5G54940	1460.88	4.38808	4.61496e-25	2.17517e-21	protein_coding	ski3
AT5G57800	1875.13	3.6021	1.35614e-59	6.39187e-55	protein_coding	ski3
AT5G60690	103.529	1.40186	0.000157824	0.049263	miRNA_target	ski3
AT5TE13160	51.9228	-1.64718	0.000159627	0.0494979	transposable_element	ski3
AT5TE25975	14.6834	-3.91001	5.4946e-05	0.0200757	transposable_element	ski3
AT5TE35215	60.362	4.69945	3.28329e-18	8.5973e-15	transposable_element	ski3
AT5TE53035	118.486	1.0914	7.56613e-05	0.0262216	transposable_element	ski3
AT5TE70340	21.1164	5.2351	1.46645e-07	0.000104724	transposable_element	ski3
